# Diverse strategies for tracking seasonal environmental niches at hemispheric scale

**DOI:** 10.1101/2022.07.15.500241

**Authors:** Jeremy Cohen, Walter Jetz

**Affiliations:** Department of Ecology and Evolutionary Biology, Yale University, 165 Prospect Street, New Haven, CT, 06520 USA; Center for Biodiversity and Global Change, Yale University, 165 Prospect Street, New Haven, CT, 06520 USA

**Keywords:** Environmental niche, climatic niche, hypervolume, seasonal niche tracking, birds, big data, seasonality, migration, functional trait groups, phylogenetic signal, GBIF

## Abstract

Species depend upon a constrained set of environmental conditions, or niches, for survival and reproduction that are increasingly lost under climatic change. Seasonal environments require species to either track their niches via movement or undergo physiological or behavioral changes to survive. Here we identify the tracking of both environmental niche position and breadth across 619 New World bird species and assess their phylogenetic and functional underpinning. Partitioning niche position and breadth tracking can inform whether climatic means or extremes limit seasonal distributions. We uncover diverse strategies, including the tracking of niche position, breadth, both, or neither, suggesting highly variable sensitivity to ongoing climatic change. There was limited phylogenetic determinism to this variation, but a strong association with functional attributes that differed between niche position and breadth tracking. Our findings imply significant functional consequences for communities and ecosystems as impending climate change affects some niche tracking strategies more than others.
