## Appendix 2 for "Diverse strategies for tracking seasonal environmental niches at hemispheric scale"

### Sheet: s1
Old names	New names
Carduelis flammea	Acanthis flammea
Ammodramus caudacutus	Ammospiza caudacuta
Ammodramus leconteii	Ammospiza leconteii
Ammodramus maritimus	Ammospiza maritima
Ammodramus nelsoni	Ammospiza nelsoni
Anas platyrhynchos	Anas diazi
Chen caerulescens	Anser caerulescens
Chen rossii	Anser rossii
Grus canadensis	Antigone canadensis
Caprimulgus carolinensis	Antrostomus arizonae
Caprimulgus carolinensis	Antrostomus carolinensis
Caprimulgus vociferus	Antrostomus vociferus
Caprimulgus carolinensis	Aphelocoma wollweberi
Caprimulgus carolinensis	Aphelocoma woodhouseii
Casmerodius albus	Ardea alba
Puffinus creatopus	Ardenna creatopus
Puffinus gravis	Ardenna gravis
Puffinus gravis	Ardenna grisea
Puffinus gravis	Ardenna pacifica
Puffinus tenuirostris	Ardenna tenuirostris
Amphispiza belli	Artemisiospiza belli
Amphispiza belli	Artemisiospiza nevadensis
Bubo scandiaca	Bubo scandiacus
Buteo nitidus	Buteo plagiatus
Tryngites subruficollis	Calidris subruficollis
Aphriza virgata	Calidris virgata
Wilsonia canadensis	Cardellina canadensis
Wilsonia pusilla	Cardellina pusilla
Ammodramus bairdii	Centronyx bairdii
Ammodramus henslowii	Centronyx henslowii
Charadrius alexandrinus	Charadrius nivosus
Chasiempis sandwichensis	Chasiempis sclateri
Hemignathus flavus	Chlorodrepanis flava
Hemignathus kauaiensis	Chlorodrepanis stejnegeri
Hemignathus virens	Chlorodrepanis virens
Larus philadelphia	Chroicocephalus philadelphia
Larus ridibundus	Chroicocephalus ridibundus
Circus cyaneus	Circus hudsonius
Vestiaria coccinea	Drepanis coccinea
Picoides albolarvatus	Dryobates albolarvatus
Picoides arizonae	Dryobates arizonae
Picoides borealis	Dryobates borealis
Picoides nuttallii	Dryobates nuttallii
Picoides pubescens	Dryobates pubescens
Picoides scalaris	Dryobates scalaris
Picoides villosus	Dryobates villosus
Dendragapus canadensis	Falcipennis canadensis
Gallinago gallinago	Gallinago delicata
Gallinula chloropus	Gallinula galeata
Sterna nilotica	Gelochelidon nilotica
Oporornis formosus	Geothlypis formosa
Oporornis philadelphia	Geothlypis philadelphia
Oporornis tolmiei	Geothlypis tolmiei
Buteo albicaudatus	Geranoaetus albicaudatus
Carpodacus cassinii	Haemorhous cassinii
Carpodacus mexicanus	Haemorhous mexicanus
Carpodacus purpureus	Haemorhous purpureus
Larus minutus	Hydrocoloeus minutus
Sterna caspia	Hydroprogne caspia
Zoothera naevia	Ixoreus naevius
Lanius excubitor	Lanius borealis
Vermivora crissalis	Leiothlypis crissalis
Vermivora luciae	Leiothlypis luciae
Larus atricilla	Leucophaeus atricilla
Larus pipixcan	Leucophaeus pipixcan
Hemignathus parvus	Magumma parva
Anas americana	Mareca americana
Anas penelope	Mareca penelope
Anas strepera	Mareca strepera
Melanitta nigra	Melanitta americana
Melanitta fusca	Melanitta deglandi
Pipilo aberti	Melozone aberti
Pipilo crissalis	Melozone crissalis
Pipilo fuscus	Melozone fusca
Sterna anaethetus	Onychoprion anaethetus
Sterna fuscata	Onychoprion fuscatus
Vermivora ruficapilla	Oreothlypis ruficapilla
Seiurus motacilla	Parkesia motacilla
Seiurus noveboracensis	Parkesia noveboracensis
Aimophila aestivalis	Peucaea aestivalis
Aimophila botterii	Peucaea botterii
Aimophila carpalis	Peucaea carpalis
Aimophila cassinii	Peucaea cassinii
Steganopus tricolor	Phalaropus tricolor
Parus atricapillus	Poecile atricapillus
Parus carolinensis	Poecile carolinensis
Parus gambeli	Poecile gambeli
Parus hudsonicus	Poecile hudsonicus
Parus rufescens	Poecile rufescens
Parus sclateri	Poecile sclateri
Parus sclateri	Poecile sclateri
Otus flammeolus	Psiloscops flammeolus
Rallus longirostris	Rallus crepitans
Rallus longirostris	Rallus obsoletus
Calcarius mccownii	Rhynchophanes mccownii
Stellula calliope	Selasphorus calliope
Parula americana	Setophaga americana
Dendroica caerulescens	Setophaga caerulescens
Dendroica castanea	Setophaga castanea
Dendroica cerulea	Setophaga cerulea
Dendroica chrysoparia	Setophaga chrysoparia
Wilsonia citrina	Setophaga citrina
Dendroica coronata	Setophaga coronata
Dendroica discolor	Setophaga discolor
Dendroica dominica	Setophaga dominica
Dendroica fusca	Setophaga fusca
Dendroica graciae	Setophaga graciae
Dendroica kirtlandii	Setophaga kirtlandii
Dendroica magnolia	Setophaga magnolia
Dendroica nigrescens	Setophaga nigrescens
Dendroica occidentalis	Setophaga occidentalis
Dendroica palmarum	Setophaga palmarum
Dendroica pensylvanica	Setophaga pensylvanica
Dendroica aestiva	Setophaga petechia
Dendroica pinus	Setophaga pinus
Dendroica striata	Setophaga striata
Dendroica tigrina	Setophaga tigrina
Dendroica townsendi	Setophaga townsendi
Dendroica virens	Setophaga virens
Anas clypeata	Spatula clypeata
Anas cyanoptera	Spatula cyanoptera
Anas discors	Spatula discors
Carduelis lawrencei	Spinus lawrencei
Carduelis pinus	Spinus pinus
Carduelis psaltria	Spinus psaltria
Carduelis tristis	Spinus tristis
Sterna antillarum	Sternula antillarum
Synthliboramphus hypoleucus	Synthliboramphus scrippsi
Sterna elegans	Thalasseus elegans
Sterna maxima	Thalasseus maximus
Sterna sandvicensis	Thalasseus sandvicensis
Heteroscelus incanus	Tringa incana
Catoptrophorus semipalmatus	Tringa semipalmata
Troglodytes troglodytes	Troglodytes hiemalis
Troglodytes troglodytes	Troglodytes pacificus
Vermivora pinus	Vermivora cyanoptera
